# Detecting and phasing minor single-nucleotide variants from long-read sequencing data

**DOI:** 10.1101/2020.09.25.314252

**Authors:** Zhixing Feng, Jose Clemente, Brandon Wong, Eric E. Schadt

## Abstract

Cellular genetic heterogeneity is common in many biological conditions including cancer, microbiome, co-infection of multiple pathogens. Detecting and phasing minor variants, which is to determine whether multiple variants are from the same haplotype, play an instrumental role in deciphering cellular genetic heterogeneity, but are still difficult because of technological limitations. Recently, long-read sequencing technologies, including those by Pacific Biosciences and Oxford Nanopore, have provided an unprecedented opportunity to tackle these challenges. However, high error rates make it difficult to take full advantage of these technologies. To fill this gap, we introduce iGDA, an open-source tool that can accurately detect and phase minor single-nucleotide variants (SNVs), whose frequencies are as low as 0.2%, from raw long-read sequencing data. We also demonstrated that iGDA can accurately reconstruct haplotypes in closely-related strains of the same species (divergence *≥* 0.011%) from long-read metagenomic data. Our approach, therefore, presents a significant advance towards the complete deciphering of cellular genetic heterogeneity.
