## Supplementary Tables for "Detecting and phasing minor single-nucleotide variants from long-read sequencing data": Table_S1_pacbio_mixed_data_sra_id.xlsx

### Sheet: Sheet1
Bordetella	E. coli
ERS1080583	ERS1049099
ERS1080584	ERS1049100
ERS1080585	ERS1049101
ERS1080586	ERS1049102
ERS1080588	ERS1049104
ERS1092519	ERS1054579
ERS1092522	ERS1054581
ERS1110717	ERS1123933
ERS1110718	ERS1123937
ERS1110719	ERS1275668
ERS1110720	ERS1324142
ERS1123935	ERS1324157
ERS1470853	ERS1436445
ERS1509360	ERS1497471
ERS1573005	ERS530412
ERS1669588	ERS530433
ERS2016244	ERS530435
ERS2402871	ERS538526
ERS2409730	ERS538527
ERS2419143	ERS538528
ERS416887	ERS538530
ERS416888	ERS659574
ERS416889	ERS659575
ERS428078	ERS670326
ERS481247	ERS685290
ERS630946	ERS685296
ERS630947	ERS685298
ERS708734	ERS685299
ERS950477	ERS715398
ERS980033	ERS715412
ERS980040	ERS715413
SRS1135294	ERS715414
SRS1135303	ERS715415
SRS1324859	ERS715416
SRS1324860	ERS715417
SRS1324862	ERS715418
SRS1324863	ERS715419
SRS1324864	ERS715420
SRS1324876	ERS715421
SRS1324877	ERS715422
SRS1704335	ERS715423
SRS1832370	ERS715425
SRS1832371	ERS715426
SRS1832372	ERS715428
SRS1832373	ERS715429
SRS1832374	ERS715430
SRS1832376	ERS715431
SRS1832377	ERS715464
SRS1832378	ERS715465
SRS1832381	ERS715466
SRS1832382	ERS715467
SRS1832383	ERS715475
SRS1832387	ERS715477
SRS1832390	ERS715478
SRS1832391	ERS715479
SRS1832393	ERS715480
SRS1832394	ERS715481
SRS1832395	ERS715483
SRS1832396	ERS715486
SRS1832397	ERS715487
SRS1832400	ERS718578
SRS1832403	ERS718579
SRS1832404	ERS718580
SRS1832405	ERS718587
SRS1832406	ERS718588
SRS1832407	ERS718590
SRS1832408	ERS718591
SRS1832409	ERS718592
SRS1832410	ERS718594
SRS1832411	ERS718595
SRS1832413	ERS718601
SRS1832416	ERS718603
SRS1832419	ERS718604
SRS1832420	ERS718605
SRS1832421	ERS729255
SRS1832424	ERS736958
SRS1832425	ERS736961
SRS1832426	ERS736964
SRS1832427	ERS736967
SRS1832428	ERS736971
SRS1832429	ERS736974
SRS1832430	ERS736975
SRS1832431	ERS739089
SRS1832432	ERS739092
SRS1832433	ERS739099
SRS1832434	ERS739101
SRS1832435	ERS739102
SRS1832437	ERS743087
SRS1832438	ERS743088
SRS1832439	ERS743090
SRS1832440	ERS743091
SRS1832441	ERS743099
SRS1832444	ERS743100
SRS1832445	ERS743107
SRS1832446	ERS744781
SRS1832448	ERS744783
SRS1832449	ERS744784
SRS1832450	ERS744785
SRS1832451	ERS744786
SRS1832453	ERS744789
SRS1832454	ERS744792
SRS1832455	ERS744793
SRS1832456	ERS744794
SRS1832457	ERS744795
SRS1832459	ERS744799
SRS1832460	ERS744802
SRS1832462	ERS744803
SRS1832464	ERS747590
SRS1832467	ERS747592
SRS1832468	ERS747593
SRS1832469	ERS747595
SRS1832471	ERS747596
SRS1832475	ERS747600
SRS1832476	ERS747602
SRS1832478	ERS747604
SRS1832479	ERS747607
SRS1832480	ERS747609
SRS1832481	ERS747610
SRS1832483	ERS747613
SRS1832484	ERS764447
SRS1832488	ERS764449
SRS1832489	ERS764454
SRS1832491	ERS764455
SRS1832493	ERS764456
SRS1832494	ERS764457
SRS1832495	ERS764459
SRS1832499	ERS764460
SRS1832500	ERS764461
SRS1832501	ERS764462
SRS1832502	ERS764463
SRS1832506	ERS764942
SRS1832507	ERS764944
SRS1832508	ERS764948
SRS1832509	ERS764949
SRS1832510	ERS764951
SRS1832511	ERS764957
SRS1832513	ERS799789
SRS1832514	ERS799790
SRS1832517	ERS799791
SRS1832519	ERS799792
SRS1832520	ERS799793
SRS1832524	ERS799794
SRS1832528	ERS799799
SRS1832530	ERS812513
SRS1832532	ERS812518
SRS1832533	ERS819819
SRS1832534	ERS819820
SRS1832535	ERS819821
SRS1832536	ERS819822
SRS1832537	ERS879586
SRS1832540	ERS904726
SRS1832541	ERS970064
SRS1832544	ERS980025
SRS1832546	ERS980026
SRS1832547	ERS980029
SRS1832548
SRS1832551
SRS1832552
SRS1832553
SRS1832554
SRS1832558
SRS1832559
SRS1832560
SRS1832562
SRS1832564
SRS1832565
SRS1832566
SRS1832567
SRS1832568
SRS1832569
SRS1832570
SRS1832572
SRS1832573
SRS1832574
SRS1832578
SRS1832580
SRS1832582
SRS1832584
SRS1832586
SRS1832587
SRS1832588
SRS1832589
SRS1832591
SRS1832593
SRS1832594
SRS2306361
