## Supplementary Tables for "Detecting and phasing minor single-nucleotide variants from long-read sequencing data": Table_S2_ont_kp_samples.xlsx

### Sheet: ont_kp_samples
ERR2797014
ERR2797015
ERR2797016
ERR2797019
ERR2797022
ERR2797023
ERR2797024
ERR2797034
ERR2797035
ERR2797038
ERR2797043
ERR2797046
ERR2797054
ERR2797058
ERR2797064
ERR2797065
ERR2797067
ERR2797069
ERR2797076
ERR2797088
ERR2797089
ERR2797090
ERR2797093
ERR2797096
ERR2797100
ERR2797101
ERR2797102
ERR2797105
ERR2797106
ERR2797108
ERR2797110
ERR2797114
ERR2797115
ERR2797117
ERR2797118
ERR2797119
ERR2797120
ERR2797121
SRR6653996
SRR6747884
SRR6747885
SRR6747886
SRR6747887
SRR8054532
SRR8054533
SRR8054536
SRR8054539
SRR8054540
SRR8054541
SRR8054543
SRR8054544
SRR8054545
SRR8054546
SRR8054549
SRR8054568
SRR8054575
SRR8054576
SRR8054577
SRR8054578
SRR8054580
SRR8054583
SRR8054584
SRR8054585
SRR8054586
SRR8054603
