## Supplementary Tables for "Detecting and phasing minor single-nucleotide variants from long-read sequencing data": Table_S4_contexteffect_train_data_list.xlsx

### Sheet: Sheet1
SRA IDs of PacBio data (P6-C4)	SRA IDs of PacBio data (P4-C2)	SRA IDs of ONT data
ERR1156420	ERR581158	SRR8494915
ERR1246948	ERR601559	SRR8494916
ERR1246949	ERR601565	SRR8494935
ERR1351126	ERR601570	SRR8494936
ERR1354179	ERR601571	SRR8494937
ERR1377171	ERR601573	SRR8494940
ERR1417242	ERR654497	SRR8494941
ERR1447026	ERR657651	SRR8494942
ERR1456746	ERR657668
ERR1550054	ERR657671
ERR1562472	ERR663935
ERR1656457	ERR676885
ERR1674571	ERR688916
ERR1681952	ERR688917
ERR1681953	ERR695654
ERR1716479	ERR710266
ERR1716485	ERR759474
ERR1738370	ERR768066
ERR1766251	ERR768075
ERR1766252	ERR772452
ERR1787507	ERR871734
ERR1787527	ERR879377
ERR1787536	ERR902064
ERR1800576	ERR906336
ERR1800591
ERR1800592
ERR1802404
ERR1802408
ERR1802418
ERR1805668
ERR1805669
ERR1805677
ERR1805682
ERR1805688
ERR1805689
ERR1805690
ERR1820602
ERR1820608
ERR1857488
ERR1883076
ERR1892101
ERR1892105
ERR1892111
ERR1901079
ERR1911775
ERR1911780
ERR1940973
ERR1948260
ERR1954481
ERR1954482
ERR1954497
ERR1954498
ERR2125629
ERR2125653
ERR2125663
ERR2125667
ERR2125715
ERR2125819
ERR2125843
ERR2125844
ERR2125860
ERR2125867
ERR2125872
ERR2192968
ERR2205691
ERR2237798
ERR2237819
ERR2237834
ERR2246641
ERR2246656
ERR2274865
ERR2531739
ERR791721
ERR841685
ERR849504
ERR902072
ERR968274
ERR968277
ERR980613
