## Supplementary Tables for "Detecting and phasing minor single-nucleotide variants from long-read sequencing data": Table_S5_cv_r2_pacbio_and_ont.xlsx

### Sheet: PacBio
eta	number_of_trees	tree_depth	R_square
0.01	2000	10	0.199203
0.1	200	10	0.199303
0.01	1000	20	0.199584
0.01	2000	20	0.199903
0.1	200	20	0.200286
0.01	1000	10	0.201361
0.01	5000	10	0.201586
0.1	500	10	0.201832
0.1	1000	5	0.202998
0.1	500	5	0.203259
0.01	5000	5	0.204191
0.1	2000	5	0.204445
0.1	1000	10	0.206418
0.1	5000	3	0.206891
0.01	5000	20	0.206903
0.1	2000	3	0.206952
0.1	500	20	0.207402
0.1	5000	5	0.210332
0.1	1000	3	0.211193
0.1	200	5	0.211321
1	500	3	0.211862
0.01	2000	5	0.212219
1	200	3	0.213802
1	1000	3	0.21405
1	200	5	0.214256
0.1	2000	10	0.214473
0.1	1000	20	0.216735
1	2000	3	0.218239
1	500	5	0.221044
0.01	1000	5	0.225662
0.1	500	3	0.227733
1	200	10	0.228047
1	5000	3	0.228682
1	1000	5	0.229621
0.1	2000	20	0.229693
0.1	5000	10	0.230867
0.01	5000	3	0.235181
1	2000	5	0.24186
1	200	20	0.244639
1	500	10	0.246872
0.1	5000	20	0.253389
0.1	200	3	0.262978
1	1000	10	0.266143
0.01	2000	3	0.266503
1	5000	5	0.267415
1	500	20	0.271421
1	2000	10	0.293308
1	1000	20	0.297806
0.01	1000	3	0.307591
1	2000	20	0.330031
1	5000	10	0.338033
1	5000	20	0.351469
0.01	500	20	0.370126
0.01	500	10	0.37128
0.01	500	5	0.42739
0.01	500	3	0.587075
0.1	5000	1	0.62156
1	500	1	0.621646
1	1000	1	0.621741
1	2000	1	0.62203
0.1	2000	1	0.622685
1	200	1	0.622759
1	5000	1	0.622777
0.1	1000	1	0.627468
0.1	500	1	0.639091
0.01	5000	1	0.640153
0.1	200	1	0.674265
0.01	2000	1	0.676198
0.01	1000	1	0.72443
0.01	500	1	0.931089
0.01	200	10	47.4732
0.01	200	20	47.4732
0.01	200	5	47.4867
0.01	200	3	47.5416
0.01	200	1	47.6653

### Sheet: ONT
eta	number_of_trees	tree_depth	R_square
0.1	2000	10	0.154052
0.1	1000	20	0.154823
0.1	2000	20	0.156867
0.1	500	20	0.157028
0.1	5000	10	0.157236
0.01	5000	20	0.157256
0.1	1000	10	0.157348
0.1	5000	5	0.159709
1	1000	5	0.164156
0.1	5000	20	0.164802
1	500	5	0.165172
1	200	10	0.16549
0.1	500	10	0.166081
0.01	5000	10	0.166992
1	2000	5	0.167371
1	500	10	0.169551
0.1	2000	5	0.170161
1	200	20	0.170726
0.1	200	20	0.171762
0.01	2000	20	0.17233
1	2000	3	0.172358
1	5000	3	0.173938
1	200	5	0.175252
1	1000	10	0.177064
1	1000	3	0.178111
1	5000	5	0.178282
1	500	20	0.181387
0.1	1000	5	0.184714
1	500	3	0.188413
1	2000	10	0.189701
0.1	200	10	0.190824
0.01	2000	10	0.191812
1	1000	20	0.194611
0.1	5000	3	0.19619
1	5000	10	0.199861
0.01	1000	20	0.204006
1	2000	20	0.207555
1	5000	20	0.208709
0.1	500	5	0.211
1	200	3	0.212842
0.01	5000	5	0.214758
0.1	2000	3	0.220949
0.01	1000	10	0.227226
0.1	1000	3	0.254836
0.1	200	5	0.26778
0.01	2000	5	0.272165
0.1	500	3	0.306536
0.01	5000	3	0.312963
0.01	1000	5	0.328604
0.1	200	3	0.381787
0.01	2000	3	0.388679
0.01	500	20	0.389097
0.01	500	10	0.390319
0.01	1000	3	0.455288
0.01	500	5	0.476044
0.1	5000	1	0.591598
1	500	1	0.591779
1	1000	1	0.591945
1	200	1	0.592086
0.1	2000	1	0.592305
1	2000	1	0.592347
1	5000	1	0.592931
0.1	1000	1	0.596565
0.01	500	3	0.602085
0.1	500	1	0.606259
0.01	5000	1	0.606998
0.1	200	1	0.631486
0.01	2000	1	0.632933
0.01	1000	1	0.67051
0.01	500	1	0.769451
0.01	200	10	19.6968
0.01	200	20	19.6968
0.01	200	5	19.6994
0.01	200	3	19.72
0.01	200	1	19.751
